# Ligand Identification in CryoEM and X-ray Maps Using Deep Learning

**DOI:** 10.1101/2024.08.27.610022

**Authors:** Jacek Karolczak, Anna Przybyłowska, Konrad Szewczyk, Witold Taisner, John M. Heumann, Michael H.B. Stowell, Michał Nowicki, Dariusz Brzezinski

**Affiliations:** Institute of Computing Science, Poznan University of Technology, Piotrowo 2, 60-965 Poznan, Poland; Department of Molecular, Cellular and Developmental Biology, University of Colorado Boulder, Boulder, CO 80309, USA; Institute of Robotics and Machine Intelligence, Poznan University of Technology, Piotrowo 3A, 60-965 Poznan, Poland

## Abstract

**Motivation:** Accurately identifying ligands plays a crucial role in the process of structure-guided drug design. Based on density maps from X-ray diffraction or cryogenic-sample electron microscopy (cryoEM), scientists verify whether small-molecule ligands bind to active sites of interest. However, the interpretation of density maps is challenging, and cognitive bias can sometimes mislead investigators into modeling fictitious compounds. Ligand identification can be aided by automatic methods, but existing approaches are available only for X-ray diffraction and are based on iterative fitting or feature-engineered machine learning rather than end-to-end deep learning.

**Results:** Here, we propose to identify ligands using a deep learning approach that treats density maps as 3D point clouds. We show that the proposed model is on par with existing machine learning methods for X-ray crystallography while also being applicable to cryoEM density maps. Our study demonstrates that electron density map fragments can aid the training of models that can later be applied to cryoEM structures but also highlights challenges associated with the standardization of electron microscopy maps and the quality assessment of cryoEM ligands.

**Availability:** Code and model weights are available on GitHub at https://github.com/jkarolczak/ligands-classification. Datasets used for training and testing are hosted at Zenodo: 10.5281/zenodo.10908325. An accompanying ChimeraX bundle is available at https://github.com/wtaisner/chimerax-ligand-recognizer.

**Supplementary information:** Supplementary data are available at *Bioinformatics* online.
