## Supplementary File 1 for "Ligand Identification in CryoEM and X-ray Maps Using Deep Learning"

### Sheet: Table_S1
Ligand group	Group count	Non-H Atom Count	CheckMyBlob Recall	RiConv++ Recall	TransLoc3D Recall	MinkLoc3Dv2 Recall	CheckMyBlob Mean Rank	RiConv++ Mean Rank	TransLoc3D Mean Rank	MinkLoc3Dv2 Mean Rank	CheckMyBlob Top-10 Recall	RiConv++ Top-10 Recall	TransLoc3D Top-10 Recall	MinkLoc3Dv2 Top-10 Recall
HOH-like	69382	1	0.943746	0.747283	0.848635	0.933672	1.11287	1.9285	1.96437	1.15954	0.999395	0.970266	0.980571	0.997896
RARE_LIGAND	23493	23	0.334525	0.801175	0.69774	0.704976	6.07909	1.63891	1.84051	1.80228	0.823309	0.980377	0.977057	0.985059
SO4-like	20541	5	0.837009	0.777567	0.730928	0.770459	1.35505	1.58361	1.71058	1.51356	0.998296	0.993136	0.988365	0.994937
GOL-like	9441	6	0.528758	0.377185	0.417117	0.456731	2.04661	2.86167	2.95339	2.79451	0.995022	0.978074	0.965682	0.968436
EDO-like	8682	4	0.482953	0.331375	0.43308	0.401175	2.18325	2.92985	2.80742	2.72587	0.993089	0.97132	0.970283	0.971666
ZN-like	8199	1	0.788023	0.641664	0.674594	0.693377	1.77448	2.5197	2.32028	2.10648	0.979022	0.934748	0.953653	0.970484
CA-like	7791	1	0.713259	0.41073	0.53472	0.543191	1.97035	3.16981	2.93724	2.81594	0.972404	0.948017	0.951996	0.954435
MG-like	7680	1	0.497135	0.189323	0.318229	0.379948	2.26979	3.76341	3.31406	3.08789	0.979427	0.969792	0.96276	0.963021
CL-like	7638	1	0.537968	0.0514533	0.319063	0.252029	2.19678	3.40691	3.00131	2.81513	0.985991	0.971066	0.970018	0.9801
NAG	4455	14	0.843996	0.45881	0.67138	0.705499	1.78788	3.0413	2.08709	2.35623	0.972391	0.932884	0.970819	0.953535
ACT-like	3925	4	0.28535	0.179873	0.199745	0.252994	3.50038	4.90369	5.29605	4.40255	0.969427	0.915414	0.87465	0.915159
DMS-like	1930	3	0.32487	0.00725389	0.202591	0.227979	5.70622	8.7228	11.3124	6.08705	0.815544	0.703109	0.702591	0.826425
HEM-like or OXY-like_HEM-like	1847	1	0.927991	0.918246	0.795885	0.883054	1.42285	1.7948	1.62371	1.52463	0.994586	0.989172	0.99242	0.992962
FMT-like	1414	2	0.207214	0.0254597	0.174682	0.148515	6.33805	10.0467	8.40806	7.62518	0.818246	0.643564	0.734795	0.714993
IOD-like	1353	1	0.459719	0.0155211	0.310421	0.217295	4.28677	8.02587	4.80857	5.017	0.87731	0.719882	0.884701	0.864745
FAD-like	1143	53	0.835521	0.72091	0.735783	0.816273	2.91426	4.16623	3.61417	4.00962	0.961505	0.911636	0.925634	0.946632
NAP-like	1135	48	0.800881	0.485463	0.254626	0.751542	2.7163	4.55154	4.69163	3.68546	0.955947	0.895154	0.901322	0.948899
PEG-like	1102	6	0.169691	0.0635209	0.0644283	0.107985	7.10708	8.75318	8.41198	7.88294	0.746824	0.678766	0.68784	0.68784
NAD-like	1081	44	0.704903	0.526364	0.388529	0.617946	3.90287	6.07216	5.72803	5.50694	0.916744	0.865865	0.845513	0.907493
MPD-like	951	8	0.352261	0.178759	0.216614	0.349106	7.55836	8.88538	11.6877	9.00946	0.760252	0.6204	0.602524	0.719243
NAG_NAG	796	15	0.64196	0.360553	0.546482	0.535176	1.70854	3.06407	1.90955	2.30653	0.988693	0.95603	0.994975	0.973618
MES	606	12	0.419142	0.20297	0.176568	0.391089	8.99175	10.967	12.3498	9.34323	0.70462	0.557756	0.592409	0.681518
CD-like	590	1	0.298305	0	0.152542	0.184746	6.61695	10.9169	9.07119	7.59322	0.79661	0.566102	0.713559	0.750847
FMN-like	531	31	0.753296	0.612053	0.602637	0.73258	5.31827	9.0339	6.9774	7.36347	0.900188	0.862524	0.877589	0.888889
ATP-like	507	31	0.317554	0.0414201	0.110454	0.244576	8.36884	8.62327	9.67061	9.31361	0.773176	0.77712	0.721893	0.802761
PG4-like	501	13	0.151697	0.149701	0.125749	0.125749	10.4112	10.3094	10.0559	9.74251	0.656687	0.658683	0.692615	0.676647
ADP-like	499	27	0.406814	0.0701403	0.0400802	0.222445	9.01804	11.4609	9.58317	11.0641	0.801603	0.747495	0.739479	0.731463
PLP-like	493	16	0.716024	0.448276	0.592292	0.624746	3.90669	8.38742	6.48276	6.07708	0.916836	0.821501	0.88641	0.888438
CIT-like	492	13	0.449187	0.107724	0.371951	0.430894	8.5752	9.03049	8.37602	8.6626	0.768293	0.73374	0.747967	0.754065
BR-like	456	1	0.0526316	0	0	0.00657895	10.3136	13.7917	12.1316	11.5329	0.585526	0.394737	0.548246	0.513158
MAN-like	456	12	0.41886	0.00438596	0.0635965	0.195175	8.87939	13.1469	9.12719	8.36623	0.767544	0.524123	0.708333	0.769737
ZN-like_ZN-like	450	3	0.688889	0.44	0.56	0.686667	3.87333	9.80222	6.04667	4.84667	0.913333	0.828889	0.882222	0.895556
PGE-like	444	10	0.0675676	0.0112613	0.0382883	0.101351	11.5878	11.009	12.8604	10.9527	0.617117	0.70045	0.581081	0.619369
SAH-like	438	26	0.657534	0.344749	0.484018	0.568493	5.36986	8.88356	5.21918	6.4726	0.915525	0.835616	0.885845	0.899543
HG-like	420	1	0.152381	0	0.0738095	0.0904762	10.2952	14.1286	9.65476	9.92381	0.652381	0.5	0.695238	0.657143
HEC-like	413	43	0.523002	0.0774818	0.37046	0.535109	3.43341	4.44794	5.17676	3.58111	0.975787	0.973366	0.96368	0.98063
SF4-like	384	1	0.90625	0.867188	0.885417	0.882812	1.71094	1.47396	1.41406	1.54427	0.976562	0.979167	0.986979	0.976562
EPE	380	15	0.228947	0.0131579	0.0631579	0.186842	12.0395	14.6974	17.0816	17.8605	0.615789	0.421053	0.463158	0.576316
ATP-like_MG-like	363	31	0.471074	0	0.104683	0.46281	3.54821	5.54545	5.64463	4.54545	0.955923	0.909091	0.881543	0.928375
TRS-like	360	8	0.25	0.155556	0.241667	0.319444	11.8028	13.3861	13.175	12.0833	0.636111	0.547222	0.558333	0.619444
AMP-like	345	23	0.547826	0.115942	0.434783	0.53913	8.1913	9.89565	7.92174	10.1536	0.797101	0.776812	0.802899	0.817391
1PE-like	333	16	0.21021	0	0.24024	0.168168	10.997	10.6186	8.04204	10.2282	0.675676	0.687688	0.750751	0.6997
DMF-like	324	5	0.0401235	0	0.0524691	0.00925926	18.7099	18.2222	18.7068	17.713	0.265432	0.095679	0.333333	0.385802
MLI-like	308	7	0.126623	0	0.13961	0.204545	13.7305	19.6526	17.1266	14.2922	0.5	0.308442	0.428571	0.461039
BME-like	294	4	0.289116	0	0.173469	0.357143	14.8299	18.4796	18.0612	15.0646	0.510204	0.326531	0.452381	0.503401
IMD-like	279	4	0.265233	0.132616	0.175627	0.247312	14.0394	16.1505	18.1254	14.2832	0.526882	0.433692	0.448029	0.523297
GTP-like_MG-like	278	32	0.73741	0.420863	0.330935	0.669065	3.33813	6.1223	3.65468	4.54676	0.931655	0.852518	0.928058	0.928058
FES-like	273	4	0.915751	0.725275	0.92674	0.860806	1.61172	2.62637	1.73626	1.84982	0.985348	0.96337	0.981685	0.974359
CLA-like	271	64	0.199262	0	0.350554	0.280443	44.1919	15.1661	9.87454	27.8192	0.413284	0.693727	0.785978	0.601476
COA	250	48	0.38	0	0.016	0.3	15.7	22.98	20.192	19.196	0.7	0.564	0.536	0.712
ADP-like_MG-like	245	27	0.457143	0.0163265	0.257143	0.502041	4.52653	6.77959	4.77143	4.2449	0.902041	0.897959	0.922449	0.926531
H4B-like	244	17	0.795082	0.635246	0.782787	0.827869	5.57787	8.2459	8.36475	6.85246	0.930328	0.860656	0.893443	0.934426
GDP-like	237	28	0.409283	0.202532	0.092827	0.409283	9.65823	13.9198	11.6624	13.6034	0.805907	0.763713	0.734177	0.805907
GLU-like	222	9	0.346847	0.171171	0.252252	0.310811	18.8153	25.4099	22.3964	18.8333	0.495495	0.382883	0.445946	0.509009
SAM	209	27	0.210526	0	0.0478469	0.287081	9.41148	13.6124	11.8086	11.177	0.818182	0.746411	0.722488	0.818182
SCN	207	3	0.144928	0	0.115942	0.0483092	16.1691	18.2077	17.2029	17.6957	0.415459	0.169082	0.405797	0.31401
TRP-like	201	15	0.641791	0.457711	0.447761	0.616915	11.0597	13.801	13.4677	13.1841	0.781095	0.731343	0.726368	0.746269
BEN-like	190	9	0.5	0.105263	0.252632	0.505263	12.6211	14.6474	19.0947	16.7842	0.689474	0.610526	0.605263	0.710526
OLC-like	190	25	0.131579	0.00526316	0.178947	0.194737	14.2684	20.2579	13.7474	12.7632	0.568421	0.415789	0.531579	0.589474
BOG	187	20	0.245989	0	0.0748663	0.224599	15.5561	14.6898	14.6524	19.3369	0.524064	0.534759	0.518717	0.518717
ASP-like	186	9	0.258065	0.00537634	0.16129	0.236559	16.8065	22.0699	16.1774	16.1237	0.494624	0.349462	0.446237	0.5
C8E-like	182	21	0.142857	0	0.043956	0.010989	13.8736	20.0165	14.4725	15.0385	0.615385	0.467033	0.510989	0.521978
GSH	180	20	0.416667	0.0111111	0.2	0.444444	13.4222	18.2667	13.3	13.0833	0.666667	0.572222	0.661111	0.727778
GTP-like	174	32	0.33908	0	0.0747126	0.235632	12.1264	17.6782	12.7816	12.546	0.770115	0.534483	0.649425	0.729885
N-like	174	1	0.229885	0.0977011	0.235632	0.0862069	10.8276	16.9425	12.6667	9.81034	0.695402	0.488506	0.505747	0.626437
BGC-like	158	12	0.272152	0.00632911	0.00632911	0.316456	22.057	20.9937	24.2722	19.7405	0.56962	0.518987	0.474684	0.575949
FUC	156	11	0.134615	0	0.0705128	0.185897	16.9615	19.6218	15.2051	13	0.589744	0.416667	0.532051	0.634615
TLA	150	9	0.273333	0.0466667	0.3	0.326667	20.18	25.3933	26.62	28.5867	0.566667	0.393333	0.473333	0.54
P6G-like	149	19	0.268456	0.114094	0.0872483	0.288591	19.0738	23.2148	23.9262	19.2483	0.577181	0.57047	0.395973	0.644295
ACT-like_ZN-like	146	4	0.294521	0.0273973	0.342466	0.40411	10.0548	15.3356	10.3493	13.1164	0.883562	0.815068	0.842466	0.842466
NHE-like	143	13	0.258741	0	0.034965	0.300699	12.958	19.1049	20.1469	15.5035	0.643357	0.51049	0.573427	0.657343
LDA-like	141	16	0.134752	0.0638298	0.0070922	0.035461	17.6099	22.0355	27.0922	27.7092	0.496454	0.382979	0.29078	0.361702
CYC-like	133	43	0.601504	0	0.0075188	0.473684	9.17293	18.594	17.9173	8.51128	0.834586	0.676692	0.616541	0.887218
UMP-like	133	20	0.383459	0.0676692	0.120301	0.338346	17.8647	19.6767	26.0902	21	0.654135	0.646617	0.503759	0.699248
GAL-like	131	12	0.137405	0	0	0.137405	22.9084	19.4504	18.0076	18.9924	0.526718	0.48855	0.580153	0.625954
GDP-like_MG-like	129	28	0.658915	0.139535	0.224806	0.581395	4.09302	9.6124	6.35659	4.45736	0.914729	0.860465	0.868217	0.930233
U5P-like	129	20	0.232558	0	0	0.193798	18.2403	25.6512	24.5116	18.2558	0.565891	0.48062	0.418605	0.697674
UDP-like	124	25	0.225806	0	0.435484	0.451613	12.6935	16.7903	15.129	18.2097	0.669355	0.58871	0.629032	0.669355
HEZ-like	119	8	0.0168067	0	0	0.00840336	23.5546	28.2773	34.2101	26.6639	0.302521	0.0168067	0.109244	0.277311
NCO	117	1	0.42735	0.0683761	0.205128	0.196581	8.23932	19.1453	10.9402	15.2906	0.786325	0.42735	0.606838	0.623932
PYR-like	116	6	0.103448	0	0.0603448	0.103448	30.7759	33.0776	39.8966	32.3879	0.344828	0.198276	0.267241	0.405172
BCL	113	1	0.823009	0.424779	0.60177	0.80531	3.99115	5.58407	4.56637	4.17699	0.964602	0.964602	0.946903	0.982301
BMA-like_NAG_NAG	111	14	0.522523	0.018018	0	0.369369	2.5045	5.63964	4.48649	4.53153	0.972973	0.882883	0.972973	0.90991
DIO-like	111	6	0.198198	0	0.162162	0.18018	14.3153	22.1171	21.6036	16.8559	0.585586	0.288288	0.441441	0.54955
ACO	110	51	0.263636	0	0.0727273	0.254545	10.4909	24	14.1727	11.7091	0.8	0.627273	0.681818	0.809091
ADN-like	110	19	0.609091	0.0636364	0.4	0.518182	12.6273	16.6636	17.1727	11.5727	0.727273	0.745455	0.709091	0.781818
SIN-like	108	8	0.0833333	0	0.037037	0.12963	28.963	38.6759	41.287	34.2315	0.268519	0.12963	0.175926	0.268519
PLM-like	105	18	0.0571429	0.00952381	0.0761905	0.0857143	22.8095	25.9905	21.5048	23.5238	0.380952	0.457143	0.485714	0.409524
ARG-like	101	12	0.277228	0	0.0891089	0.247525	35.8614	48.3861	39.1188	37.297	0.356436	0.237624	0.326733	0.366337
GLC-like	101	12	0.128713	0	0.316832	0.158416	24.9109	27.6238	19.8911	23.1188	0.475248	0.445545	0.594059	0.554455
OXY-like	101	2	0.019802	0	0.019802	0.019802	24.0594	28.6436	32.3366	24.8218	0.455446	0.118812	0.29703	0.445545
ZN-like_AKG-like	101	9	0.782178	0.445545	0.673267	0.643564	4.24752	9.10891	4.21782	3.33663	0.960396	0.891089	0.950495	0.930693
SIA	100	21	0.36	0	0.17	0.29	10.93	16.84	14.94	18.18	0.77	0.69	0.69	0.71
OLA-like	97	20	0.0309278	0	0	0	20.4124	24.9485	22.7938	19.2062	0.329897	0.123711	0.216495	0.278351
MG-like_MG-like	93	1	0.236559	0	0.268817	0.247312	13.6774	21.1505	19.2258	16.5376	0.752688	0.322581	0.623656	0.623656
5GP-like	92	24	0.0869565	0	0.0108696	0.108696	29.3478	29.2065	28.2609	24.8804	0.391304	0.228261	0.315217	0.478261
AKG-like_ZN-like	89	10	0.550562	0.0786517	0.516854	0.674157	6.94382	9.4382	6.42697	7.05618	0.88764	0.764045	0.94382	0.842697
AZI-like	89	3	0.011236	0	0	0	29.9213	35.4944	36.1011	31.618	0.224719	0.0561798	0.191011	0.0786517
LYS-like	88	10	0.238636	0	0.113636	0.170455	25.1591	36.2159	39.3409	21.8409	0.522727	0.204545	0.272727	0.545455
RET-like	87	21	0.551724	0	0.413793	0.448276	14.5172	22.5517	24.3678	18.977	0.735632	0.643678	0.666667	0.712644
CHD-like	86	29	0.604651	0.313953	0.290698	0.44186	13.0465	29.5698	25.814	17.1628	0.825581	0.581395	0.674419	0.709302
SO4-like_SO4-like	86	5	0.302326	0	0.255814	0.186047	12.3488	21.2558	18.7791	15.8256	0.674419	0.44186	0.581395	0.697674
MG-like_TPP-like	85	26	0.741176	0	0.447059	0.411765	6.38824	6.38824	5.92941	3.6	0.917647	0.847059	0.905882	0.976471
CAC-like	84	5	0.190476	0	0.202381	0.154762	27.25	25.5833	28.2143	26.4048	0.5	0.214286	0.380952	0.452381
CL-like_ZN-like	84	1	0.285714	0	0.321429	0.297619	6.84524	12.3333	8.83333	7.20238	0.821429	0.845238	0.845238	0.821429
MLI-like_ZN-like	84	7	0.916667	0.857143	0.690476	0.952381	2.36905	2.46429	8.22619	5.40476	0.97619	0.964286	0.916667	0.964286
BTB-like	83	14	0.39759	0	0.253012	0.313253	10.6747	23.6627	13.012	14.7229	0.73494	0.361446	0.710843	0.60241
SR-like	82	1	0.0121951	0	0.0365854	0	18.9268	29.7317	16.4512	21.1951	0.45122	0.097561	0.353659	0.292683
BMA-like	81	12	0.0123457	0	0	0	29.1235	41.8765	32.5679	21.1358	0.283951	0	0.0246914	0.271605
MYR-like	80	16	0.1625	0	0.0125	0.15	19.075	26.85	35.6125	19.825	0.5125	0.4	0.2125	0.6
ADE-like	79	10	0.481013	0	0.367089	0.518987	12.6076	16.1772	21.9873	16.6329	0.810127	0.696203	0.64557	0.772152
PGO-like	79	5	0	0	0	0	30.3038	35.3291	34.8101	32.7595	0.0506329	0	0.0632911	0.0379747
CA-like_CA-like	78	1	0.384615	0	0.166667	0.25641	11.9103	30.7692	31.3462	19.6923	0.794872	0.487179	0.538462	0.666667
LMT	78	35	0.179487	0	0	0.0512821	8.82051	19.1667	14.9231	13.7692	0.769231	0.371795	0.564103	0.679487
PGV-like	77	51	0.584416	0.246753	0.493506	0.649351	21.1299	33.1558	18.1818	26.7792	0.701299	0.597403	0.753247	0.753247
PLC	77	42	0.272727	0	0.103896	0.142857	20.8052	26.1039	15.8442	16.2468	0.597403	0.402597	0.467532	0.454545
F3S	75	1	0.773333	0.333333	0.56	0.76	1.68	2.92	1.74667	1.45333	0.986667	0.96	0.986667	0.986667
FUC_NAG_NAG	75	15	0.52	0	0	0.426667	4.65333	7.70667	9.98667	3.96	0.973333	0.813333	0.746667	0.92
NDG	75	14	0	0	0	0	22.4533	27.8533	16.5733	18.1467	0.4	0.346667	0.56	0.493333
POP-like	75	9	0.0666667	0	0	0.0666667	33.04	39.88	34.1867	45.8533	0.266667	0.106667	0.186667	0.346667
URA-like	75	8	0.32	0	0.306667	0.293333	18.48	21.64	19.6267	24.2667	0.666667	0.64	0.68	0.64
ALA-like	73	6	0.0410959	0.0136986	0.0547945	0.136986	38.9041	53.4247	43.2466	36.2192	0.136986	0.123288	0.205479	0.260274
DMU	73	33	0.273973	0	0.0821918	0.273973	15.274	32.9452	21.5342	20.8219	0.671233	0.328767	0.60274	0.739726
PRO-like	73	8	0.0410959	0	0.0410959	0.0958904	47.1644	55.7945	54.2466	55	0.191781	0.0136986	0.205479	0.246575
PUT-like	72	5	0	0	0	0	29.8611	35	31.6528	38.7639	0.111111	0	0.0833333	0.111111
IPH-like	69	7	0.26087	0.0144928	0.130435	0.362319	22.087	31.5942	25.7246	22.0435	0.521739	0.347826	0.521739	0.57971
SER-like	69	7	0.0144928	0	0	0	48.2174	53.3768	54.3768	40.2464	0.130435	0	0	0.15942
XE	69	1	0.173913	0	0	0	14.6812	23.2174	16.4493	15.971	0.652174	0.188406	0.521739	0.478261
FUC_NAG	68	14	0.0735294	0	0	0.132353	6.10294	17.8676	15.3088	11.7647	0.882353	0.5	0.485294	0.779412
CAP_MG-like	67	21	0.910448	0.0895522	0.746269	0.865672	2.86567	7.58209	5.40299	2.74627	0.970149	0.895522	0.955224	0.985075
CMP-like	66	22	0.772727	0.0454545	0.621212	0.757576	11.1515	18.197	8.54545	14.0152	0.893939	0.818182	0.878788	0.909091
MG-like_SO4-like	66	5	0.227273	0	0.212121	0.227273	20.2576	35.4848	24.7727	20.1667	0.484848	0.212121	0.439394	0.560606
MG-like_ZN-like	66	1	0.712121	0.363636	0.69697	0.69697	5.31818	9.48485	11.1364	13.6515	0.893939	0.80303	0.787879	0.878788
DTT	65	8	0	0	0	0	44.6923	47.5077	37.2462	39.9538	0.138462	0	0.0923077	0.138462
LFA-like	65	20	0.0153846	0	0.0153846	0.0153846	34.6615	29.7692	17.2923	24.8923	0.138462	0.0461538	0.569231	0.338462
PHE-like	62	12	0.16129	0	0	0.129032	30.2581	38.1129	46.1613	37.2903	0.306452	0.145161	0.0645161	0.322581
MAN-like_MAN-like	60	12	0.233333	0	0	0.216667	12.65	21.85	17.25	7.85	0.783333	0.416667	0.4	0.783333
ATP-like_MG-like_MG-like	59	31	0.508475	0	0	0.0847458	3.86441	7.23729	11.5424	4.59322	0.932203	0.813559	0.559322	0.949153
GUN-like	57	11	0.491228	0.0350877	0.350877	0.315789	32.0175	41.4737	37.7368	44.5614	0.649123	0.614035	0.473684	0.526316
SO4-like_ZN-like	57	5	0.45614	0	0.298246	0.596491	11.7193	20.0877	16.1404	10.0175	0.789474	0.701754	0.719298	0.877193
CYS-like	56	7	0.0714286	0	0.107143	0.0714286	48.9821	52.3393	52.7143	48.5536	0.196429	0	0.196429	0.232143
BCR	55	40	0.0363636	0	0.0181818	0.0363636	65.7091	57.4	34.9091	76.8909	0.109091	0	0.181818	0.109091
BTN-like	55	16	0.690909	0.0727273	0.781818	0.763636	13.7091	20.3636	14.4182	16.2727	0.854545	0.709091	0.890909	0.909091
MG-like_POP-like	54	9	0.777778	0	0.62963	0.666667	9.48148	16.8889	14.9444	9.42593	0.925926	0.814815	0.796296	0.925926
TMP-like	54	21	0.0555556	0	0	0	30.5185	46.2778	39.7778	59.8519	0.425926	0.12963	0.333333	0.37037
BNG	53	21	0.0188679	0	0	0	47.6604	51.8113	50.0566	32.2264	0.226415	0.0377358	0.0754717	0.301887
GAL-like_SIA	53	21	0.490566	0	0.0566038	0.339623	4.92453	10.6604	8.9434	15.8302	0.886792	0.830189	0.735849	0.754717
CLR	52	28	0.596154	0	0.269231	0.5	12.5769	24.6538	29.1731	16.5962	0.826923	0.711538	0.615385	0.730769
HIS-like	52	11	0.134615	0	0.0384615	0.115385	36.4423	55.6923	48.7692	45.2115	0.384615	0.0384615	0.326923	0.365385
THP	52	25	0.942308	0.807692	0.846154	1	1.05769	1.26923	1.15385	1	1	1	1	1
DUR-like	51	16	0.352941	0	0.0196078	0.137255	11.2549	36.7843	27.098	10.2745	0.745098	0	0.72549	0.882353
PEP-like	51	10	0.490196	0.0392157	0.372549	0.333333	7.92157	33.2941	15.4902	12.7647	0.72549	0.352941	0.666667	0.764706
C2E	50	46	0.62	0.04	0.1	0.66	16.16	24.2	24.18	15.34	0.78	0.72	0.62	0.86
MET	50	9	0.5	0	0.26	0.52	22.66	38.42	30.42	27.74	0.6	0.12	0.58	0.62
GLA-like	49	12	0.122449	0	0	0.0204082	26.4082	29.7143	20.5714	18.0408	0.55102	0.469388	0.346939	0.693878
TGL	49	63	0.44898	0	0.102041	0.44898	16.9388	32.3469	25.3878	14.7551	0.693878	0.22449	0.326531	0.734694
XYP-like	49	10	0.0816327	0	0	0.0204082	40.5918	48.1837	33.9388	49.6531	0.326531	0.0816327	0.204082	0.244898
AGS	48	31	0.104167	0	0	0.0416667	17.625	28.4792	21.6875	13.1458	0.541667	0.333333	0.479167	0.729167
TYR-like	48	13	0.104167	0	0	0.0416667	39.8542	50.7083	50.3542	44.4583	0.25	0.166667	0.145833	0.4375
ZN-like_UDP-like	48	25	0.75	0	0.625	0.5	9.125	14.3542	9.6875	6.35417	0.9375	0.666667	0.895833	0.895833
CPS	47	42	0.489362	0	0.0638298	0.12766	12.5532	27.1277	13.766	49.6596	0.765957	0.404255	0.553191	0.531915
CTP-like	45	29	0	0	0	0	23.6444	35.7111	45.2889	32.1556	0.355556	0	0	0.355556
BPH	44	65	0.931818	0.136364	0.272727	0.818182	1.31818	3.52273	3.27273	1.65909	1	0.931818	0.909091	1
FUL-like	43	11	0.0465116	0	0.0232558	0.0930233	38.9767	35.6977	39.6047	25.4884	0.162791	0.186047	0.209302	0.372093
ATP-like_CA-like	42	31	0.166667	0	0	0.357143	16.4286	18.4524	49.5714	10.2857	0.619048	0.5	0	0.761905
MAN-like_MAN-like_MAN-like	42	12	0.47619	0	0	0.642857	6.64286	19.7857	22.9286	8.66667	0.833333	0.238095	0.214286	0.857143
SFG	42	27	0.047619	0	0.0238095	0.333333	20.5238	42.3333	61.381	33.5476	0.642857	0.357143	0.285714	0.571429
TYD	42	25	0.047619	0	0.0238095	0.166667	33.0952	34.9286	38.5	32.4524	0.404762	0.547619	0.285714	0.642857
ZN-like_SO4-like	42	5	0.142857	0	0.0238095	0.0952381	28.3333	24.7143	34.5476	40.4762	0.666667	0.5	0.547619	0.666667
CDL	41	100	0.170732	0	0.0487805	0.292683	27.5122	44.3415	48.3902	37.439	0.487805	0.268293	0.243902	0.365854
FBP	41	20	0.390244	0	0.219512	0.658537	8.63415	14.561	9.92683	6.73171	0.804878	0.707317	0.756098	0.926829
CHT-like	40	7	0	0	0.025	0	27.925	54	41.1	43.5	0.175	0	0.075	0.05
TAR-like	40	10	0	0	0	0.05	58.75	74.05	64.475	51.575	0.1	0	0.175	0.3
THR-like	40	8	0.075	0	0.05	0.05	34.3	62.35	35.875	44.85	0.275	0	0.275	0.325
PHB-like	39	10	0.307692	0	0.025641	0.307692	45.7179	54.7949	60.7949	53.7692	0.461538	0.461538	0.358974	0.410256
2CV	38	26	0.0263158	0	0	0.0263158	34.2632	47.5263	24.1579	34.6579	0.289474	0.0263158	0.421053	0.447368
A3P	37	27	0.864865	0.243243	0	0.810811	7.94595	9.72973	45.1892	13.8919	0.918919	0.891892	0	0.891892
AKG-like	37	10	0.162162	0	0	0.027027	29.9459	60.8649	52.3514	47.1892	0.351351	0.162162	0.135135	0.378378
B3P	37	19	0.162162	0	0.27027	0.486486	32.6486	40.6757	27.5676	22.2973	0.378378	0.324324	0.675676	0.72973
CXS-like	37	14	0.0540541	0	0.162162	0.324324	25.4054	48.3784	45.3784	33.1892	0.405405	0.351351	0.378378	0.513514
D12-like	37	12	0	0	0	0	29.6216	43.0541	42.7297	34.1622	0.108108	0	0.135135	0.162162
ORO-like	37	11	0.702703	0.135135	0.594595	0.675676	30.3784	37.4865	23.9189	43.5946	0.72973	0.72973	0.756757	0.72973
PE4-like	37	24	0	0	0	0	48.3243	47.2432	37.9459	33.4054	0.216216	0.108108	0.108108	0.351351
PEK	37	53	0.405405	0	0.0540541	0.324324	29.7027	51.5946	41.2162	33.8108	0.540541	0.351351	0.432432	0.486486
SO4-like_ZN-like_ZN-like	37	5	0.432432	0	0.189189	0.378378	3.02703	6.27027	11.4324	3.02703	0.945946	0.837838	0.756757	1
BMP-like	36	22	0.722222	0.305556	0.833333	0.916667	1.97222	3.75	8.77778	1.22222	0.972222	0.944444	0.944444	1
BO2	36	28	0.972222	0.277778	0.0833333	0.833333	1.05556	2.19444	5.33333	1.38889	1	1	0.861111	1
DCP-like_MG-like	36	28	0.527778	0	0.0277778	0.194444	9.16667	12.6111	11.2778	8.61111	0.861111	0.777778	0.833333	0.916667
FOL-like	36	32	0.222222	0	0	0.305556	27.7778	19.9167	27.8056	15.5278	0.666667	0.694444	0.527778	0.805556
H4B-like_HEM-like	36	1	0.944444	0.916667	0.638889	0.944444	4.38889	5.44444	5.63889	1.11111	0.972222	0.972222	0.944444	1
MAN-like_NAG	36	14	0.25	0	0	0.111111	12.9167	23.1667	20	7.52778	0.861111	0.444444	0.555556	0.861111
THM-like	36	17	0.194444	0	0.166667	0.222222	16.7778	12.1111	22	19.9167	0.666667	0.611111	0.666667	0.75
BLA-like	35	43	0.457143	0	0	0.2	19.9714	42.8	15.7714	21.4286	0.628571	0.4	0.628571	0.742857
GLC-like_GLC-like	35	12	0.171429	0	0	0.0857143	20.2571	19.4571	32.8	11.3714	0.628571	0.685714	0	0.857143
MLT-like	35	9	0	0	0	0	38.8286	61.5143	99.6	70.6857	0.2	0	0.0571429	0.114286
P33-like	35	22	0.0285714	0	0	0.0571429	40.4286	42.7429	41.2286	28.3143	0.257143	0.2	0.0285714	0.571429
PX4-like	35	46	0.2	0	0.0285714	0.0285714	11.1429	36.8857	21.2286	16.7429	0.657143	0.0857143	0.457143	0.685714
URF-like	35	9	0.257143	0	0.171429	0.257143	17.6857	23.3714	18.3143	28.4286	0.742857	0.514286	0.742857	0.6
XYS-like	35	10	0.142857	0	0.0285714	0.257143	35.7143	30.9429	41.5143	31.9429	0.542857	0.371429	0.4	0.542857
3BV	34	52	0.823529	0.0294118	0.647059	0.794118	2.61765	14.7647	6.08824	5.20588	0.941176	0.852941	0.941176	0.911765
A2G	34	15	0.0882353	0	0	0.117647	40.2647	45.8529	49.5294	45.8824	0.323529	0.235294	0.205882	0.382353
MG-like_PYR-like	34	6	0.529412	0	0	0.529412	16.2647	32.5882	34.2059	17.8235	0.705882	0.441176	0.235294	0.735294
URI-like	34	17	0.0588235	0	0.0294118	0.147059	92.7647	85.1471	79.9706	72.1765	0.294118	0.147059	0.294118	0.352941
2PE	33	28	0.030303	0	0	0.030303	46.8182	44.6061	37.5152	38.2121	0.181818	0.181818	0.242424	0.393939
DCP-like	33	28	0.030303	0	0	0	58.0606	50.8788	78	93.5152	0.121212	0	0	0.0909091
HEA	33	1	0.727273	0.515152	0.515152	0.545455	25.6667	11.3636	16.0909	27.2424	0.878788	0.848485	0.848485	0.848485
MTA-like	33	20	0.30303	0	0.454545	0.363636	18.303	17.0606	16.6667	9.54545	0.757576	0.69697	0.666667	0.787879
STU-like	33	35	0.878788	0.242424	0.484848	0.848485	2.24242	2.90909	5.60606	2.54545	0.939394	0.969697	0.878788	0.939394
ADP-like_MG-like_MG-like	32	27	0.46875	0	0.0625	0.46875	11.1562	21.9062	15.6875	5.5625	0.875	0.65625	0.65625	0.875
UPG-like	32	36	0.09375	0	0.03125	0.28125	23.4375	23.7188	23.6562	19.0312	0.625	0.15625	0.375	0.75
APR-like	31	36	0.129032	0	0	0.290323	19.1613	17.1935	17.5161	16.129	0.516129	0.419355	0.516129	0.806452
F6P	31	16	0.516129	0	0.290323	0.451613	16.7097	33.9355	62.0968	22	0.774194	0.709677	0.548387	0.709677
MG-like_TTP-like	31	29	0.290323	0	0	0.483871	3.35484	13.6129	6.64516	2.51613	0.903226	0.129032	0.870968	0.967742
MTX-like	31	33	0.419355	0	0.0322581	0.193548	26.0645	29.9355	20.6774	9.83871	0.645161	0.709677	0.645161	0.83871
ILE-like	30	9	0	0	0.0666667	0.233333	55.9333	68.0667	44.8	55.5333	0.166667	0.166667	0.266667	0.366667
SPM-like	30	14	0.133333	0	0	0	32.9333	51.1	33.3333	33.7	0.333333	0	0.266667	0.333333
13P-like	27	10	0.185185	0	0	0.0740741	30.0741	38.1111	47.037	25.7778	0.555556	0.444444	0.481481	0.62963
PEB	18	43	0.444444	0.111111	0.444444	0.611111	27.0556	3.11111	19.5556	2.22222	0.555556	0.944444	0.611111	1
OCA-like	15	10	0	0	0	0	83.4	68.2667	101.933	92.8667	0.133333	0	0	0
